# Peripheral Auditory Nerve Impairment in a Mouse Model of Syndromic Autism

**DOI:** 10.1101/2022.06.02.494499

**Authors:** Nathan McChesney, Jeremy L. Barth, Jeffrey A. Rumschlag, Junying Tan, Adam J. Harrington, Kenyaria V. Noble, Carolyn M. McClaskey, Phillip Elvis, Silvia G. Vaena, Martin J. Romeo, Kelly C. Harris, Christopher W. Cowan, Hainan Lang

## Abstract

Dysfunction of the peripheral auditory nerve (AN) contributes to dynamic changes throughout the central auditory system, resulting in abnormal auditory processing, including hypersensitivity. Altered sound sensitivity is frequently observed in autism spectrum disorder (ASD), suggesting that AN deficits and changes in auditory information processing may contribute to ASD-associated symptoms, including social communication deficits and hyperacusis. The MEF2C transcription factor is associated with risk for several neurodevelopmental disorders, and mutations or deletions of *MEF2C* produce a haploinsufficiency syndrome characterized by ASD, language and cognitive deficits. A mouse model of this syndromic ASD (i.e., *Mef2c*^+/-^ or *Mef2c*-Het) recapitulates many of the *MEF2C* Haploinsufficiency syndrome-linked behaviors including communication deficits. We show here that *Mef2c*-Het mice exhibit functional impairment of the peripheral AN and a modest reduction in hearing sensitivity. We find that MEF2C is expressed during development in multiple AN and cochlear cell types, and in *Mef2c*-Het mice, we observe multiple cellular and molecular alterations associated with the AN, including abnormal myelination, neuronal degeneration, neuronal mitochondria dysfunction, and increased macrophage activation and cochlear inflammation. These results reveal the importance of MEF2C function in inner ear development and function and the engagement of immune cells and other non-neuronal cells, which suggests that microglia/macrophages and other non-neuronal cells might contribute, directly or indirectly, to AN dysfunction and ASD-related phenotypes. Finally, our study establishes a comprehensive approach for characterizing AN function at the physiological, cellular, and molecular levels in mice, which can be applied to animal models with a wide range of human auditory processing impairments.

**Significance Statement:** This is the first report of peripheral auditory nerve (AN) impairment in a mouse model of human *MEF2C* haploinsufficiency syndrome that has well-characterized ASD related behaviors including communication deficits, hyperactivity, repetitive behavior, and social deficits. We identify multiple underlying cellular, sub-cellular, and molecular abnormalities that may contribute to peripheral AN impairment. Our findings also highlight the important roles of immune cells (e.g., cochlear macrophages) and other non-neuronal elements (e.g., glial cells and cells in the stria vascularis) in auditory impairment in ASD. The methodological significance of the study is the establishment of a comprehensive approach for evaluating peripheral AN function and impact of peripheral AN deficits with minimal hearing loss.
