## Extended data Fig. 1-2 for "Peripheral Auditory Nerve Impairment in a Mouse Model of Syndromic Autism"

### Sheet: mef2c dev
Extended data Fig.1-2 (Table)_Mef2c expression during postnatal development - from file "AN postnatal develop_DESeq2_all_190701"
Gene Symbol	P3-AN1_S9	P3-AN2_S13	P3-AN3_S7	P7-AN5_S12	P7-AN6_S16	P7_AN4_S12	P14-AN1_S18	P14-AN2_S23	P14-AN3_S28	P21-AN1_S17	P21-AN2_S22	P21-AN3_S27	CTRL-1-AN_S1	CTRL-2AN_S6	CTRL-3AN_S11
Mef2c	6518.9	10849.1	9843.31	7059.39	8384.38	7641.63	4448.65	4050.79	5323.89	3282.31	2020.15	2017.43	2199.77	2045.33	1971.17
avg	9070.44			7695.13			4607.78			2439.96			2072.09
sterr	1308.39			383.426			376.026			421.174			67.3339
	P3	P7	P14	P21	Adult
avg	9.07044	7.69513	4.60778	2.43996	2.07209
sterr	1.30839	0.383426	0.376026	0.421174	0.0673339
