## Extended data Fig. 2-1 for "Peripheral Auditory Nerve Impairment in a Mouse Model of Syndromic Autism"

### Sheet: ABR Threshold Statistics
Extended data Fig. 2-1 ABR wave I threshold results and statistics
	2-3 Month ABR Threshold Statistics
	Frequency (kHz)	4	5.6	8	11.3	16	22.6	32	40	45.2	Click
	WT mean (n=40)	53.5	53.75	36.63	31.125	33.875	37.25	64.1	81	91.125	22
	Mef2c Het mean (n=24)	73.5	71.38	50.63	39.37	42.92	46.04	74.42	88.5	94.17	34.17
	Unpaired t test with Welch's correction
	P value	P<0.0001	P<0.0001	0.002	0.008	0.002	0.0105	0.0803	0.0823	0.2129	0.0002
	P value summary	***	***	**	**	**	*	ns	ns	ns	***
	Significantly different (P < 0.05)?	Yes	Yes	Yes	Yes	Yes	Yes	No	No	No	Yes
	One- or two-tailed P value?	One-tailed	One-tailed	One-tailed	One-tailed	One-tailed	One-tailed	One-tailed	One-tailed	One-tailed	One-tailed
	t	4.689	4.601	3.885	2.51	3.05	2.404	1.797	1.408	0.8018	3.942
	df	31.15	32.27	33.85	36.23	41.53	39.81	38.03	54.83	61.61	34.98
	*p<0.05, **p<0.01, ***p<0.001
