## Extended data Fig. 3-1 for "Peripheral Auditory Nerve Impairment in a Mouse Model of Syndromic Autism"

### Sheet: Regression
	Extended data Fig. 3-1 (Table)_Summarized ABR PLV Results and Statistics
	Wave 1 PLV Descriptives
	Intensity (dB SPL)	90	85	80	75	70	65	60	all levels
	WT mean (n=6)	0.847624	0.804615	0.719753	0.661428	0.615527	0.59297	0.575073	0.688141
	WT std deviation	0.0731512	0.0890804	0.102581	0.0913257	0.0979618	0.0894517	0.0816758	0.1754
	Mef2c Het mean (n=6)	0.770291	0.741641	0.693929	0.62332	0.574318	0.504524	0.33721	0.606462
	Mef2c Het std dev (n=6)	0.0753438	0.090993	0.0959395	0.12429	0.100143	0.0827348	0.133334	0.134843
	Wave 1 PLV Statistics: Linear Mixed-Effects Regression	Unstandardized Coefficients		Standardized Coefficients
	Predictor (Factor)	Estimate (B)	Standard Error (SE)	Estimate (β)	Standard Error (SE)	degrees of freedom	t statistic	P-value	P value Summary	Conclusion
	Intercept	-0.0324831	0.081869	0.25393	0.22946	75.7636	-0.397	0.69265
	Stimulus level	0.0096083	0.0009744	0.601	0.06095	70	9.861	7.13e-15	***	PLV increases with stimulus level
	Mouse Genotype (coded 0: WT and 1:Ht)	-0.375207	0.11578	-0.50786	0.32451	75.7636	-3.241	0.00177	**	PLV is lower for Het mice than for WT mice
	Mouse Genotype * Stimulus Level interaction	0.0039137	0.001378	0.2448	0.08619	70	2.84	0.0059	**	The rate of PLV change with stimulus level is greater for Het mice than WT mice (or, PLV decreases with stimulus level faster for Ht mice than WT mice; this difference is most pronounced at 60 dB SPL, see below)
	Wave 1 PLV Statistics: t-tests to follow up from regression interaction, with corrections for multiple comparisons
	Intensity (dB SPL)	90	85	80	75	70	65	60
	t statistic for independent samples t-test between WT and Het	1.64667	1.10583	0.411131	0.552474	0.657761	1.62312	3.40159
	degrees of freedom (df)	10	10	10	10	10	10	10
	P value	0.130648	0.294695	0.689649	0.592757	0.525543	0.135629	0.00675297
	Equal Variances Assumed?	Yes	Yes	Yes	Yes	Yes	Yes	Yes
	P value summary	ns	ns	ns	ns	ns	ns	**
	One- or two-tailed P value?	Two-tailed	Two-tailed	Two-tailed	Two-tailed	Two-tailed	Two-tailed	Two-tailed
	Benjamini-Hochberg Correction:
	Benjamini-Hochberg Adjusted P-value	0.261297	1.17878	4.82754	3.55654	2.62771	0.406887	0.00675297
	Are means b/n groups signif. different? (Padjusted < 0.05)	No	No	No	No	No	No	Yes
	Effect Sizes for Group Comparisons at each level:
	Effect size (Cohen's d)	1.04097	0.699572	0.260809	0.349364	0.415928	1.02707	2.15192
