## Extended data Fig. 3-2 for "Peripheral Auditory Nerve Impairment in a Mouse Model of Syndromic Autism"

### Sheet: Sheet1
Extended data Fig. 3-2_Summarized ABR wave I amplitude results and statistics
		β	SEβ	t	p
LMER: 8 kHz Wave I Amplitude
	(Intercept)	-0.16815	0.06834	-2.46	0.01668	*
	Genotype	0.24719	0.0845	2.925	0.00481	**
	Level	0.81079	0.03237	25.048	<0.001	***
	Threshold	-0.42431	0.03743	-11.336	<0.001	***
	Genotype x Level	0.11904	0.03709	3.21	0.00139	**
Linear Model: 8 kHz Wave I Amplitude Slope (75-90 dB SPL)
	(Intercept)	-0.3699	0.2016	-1.834	0.0715
	Genotype	0.5826	0.2531	2.302	0.0248	*
LMER: 11.3 kHz Wave I Amplitude
	(Intercept)	-0.08616	0.0643	-1.34	0.18523
	Genotype	0.13049	0.08014	1.628	0.108528
	Level	0.81956	0.02544	32.218	<0.001	***
	Threshold	-0.39949	0.03644	-10.964	<0.001	***
	Genotype x Level	0.11453	0.0305	3.755	0.000187	***
Linear Model: 11.3 kHz Wave I Amplitude Slope (75-90 dB SPL)
	(Intercept)	-0.4536	0.1972	-2.3	0.02487	*
	Genotype	0.7144	0.2475	2.887	0.00538	**
	*p<0.05, **p<0.01, ***p<0.001
