## Extended data Fig. 4-1 for "Peripheral Auditory Nerve Impairment in a Mouse Model of Syndromic Autism"

### Sheet: fc1.5 padj10
Extended data Fig.4-1 (Table) Mef2c-2 PF DESec RNAseq analysis ( STAR aligned/DESeq2 processed)									padj	0.1	fc	1.5	call#	258								BP enrichment results (toppfun)												Revigo analysis of BP terms and q-val (BH)
Gene symbol	WT1	WT2	WT3	WT4	HT5	HT6	HT7	HT8	P-value (HT vs. WT)	FDR step up (HT vs. WT)	Ratio (HT vs. WT)	Log2(Ratio) (HT vs. WT)	Fold change (HT vs. WT)	DEG call								No	Category	ID	Name	p-value	q-value Bonferroni	q-value FDR B&H	q-value FDR B&Y	Hit Count in Query List	Hit Count in Genome	Hit in Query List		Input			Term ID	Name	Frequency	Value	Uniqueness	Dispensability
1810037I17Rik	2983.6	2019.5	1506.9	2514.8	1651.1	1362.7	1461.6	1177.6	0.000453643	0.0374339	0.626639	-0.674293	-1.59581	DEG								1	GO: Biological Process	GO:0021782	glial cell development	3.535e-12	1.342e-08	1.342e-08	1.184e-07	16	134	MAG,NKX6-2,MYOC,MDK,GFAP,S100A8,S100A9,NKX2-2,FGFR3,OLIG1,PLP1,MOBP,TSPAN2,ADGRG6,MT3,ASPA		GO:0021782	1.342e-08		GO:0002544	chronic inflammatory response	1e-05	-3.7447	1	0
9130024F11Rik	16.9	24.4	27.5	12.1	46.7	63.6	49.9	59.1	0.000294267	0.0276708	2.67339	1.41867	2.67339	DEG								2	GO: Biological Process	GO:0010001	glial cell differentiation	7.94e-12	3.014e-08	1.507e-08	1.329e-07	21	273	MAG,NKX6-2,MYOC,RNF112,MDK,GFAP,S100A8,S100A9,BMP2,NKX2-2,FGFR3,OLIG1,PLP1,MOBP,GPR17,TSPAN2,ADGRG6,SLC8A3,MT3,ASPA,OLIG2		GO:0010001	1.507e-08		GO:0010001	glial cell differentiation	0.00033	-11.1002	0.45	0
A430046D13Rik	171.3	195.6	187.9	147.4	116.2	105.4	102.7	94.7	0.000169755	0.0194687	0.594664	-0.749854	-1.68162	DEG								3	GO: Biological Process	GO:0042063	gliogenesis	2.999e-10	1.138e-06	3.795e-07	3.347e-06	22	366	MAG,NKX6-2,MYOC,RNF112,MDK,GFAP,S100A8,S100A9,BMP2,NKX2-2,FGFR3,OLIG1,PLP1,MOBP,GPR17,GJC2,TSPAN2,ADGRG6,SLC8A3,MT3,ASPA,OLIG2		GO:0042063	3.795e-07		GO:0019080	viral gene expression	8e-05	-4.2668	0.98	0
A930003A15Rik	258.3	223.2	67.8	217.4	70.6	88.9	66	64.7	0.000104112	0.0140295	0.379254	-1.39877	-2.63676	DEG								4	GO: Biological Process	GO:0048709	oligodendrocyte differentiation	1.819e-09	6.907e-06	1.727e-06	1.523e-05	13	123	MAG,NKX6-2,MDK,NKX2-2,FGFR3,OLIG1,PLP1,MOBP,GPR17,TSPAN2,SLC8A3,ASPA,OLIG2		GO:0048709	1.727e-06		GO:0070488	neutrophil aggregation	0	-3.8729	0.99	0.01
Acan	1702.7	1820	1781	1660.8	3953.9	2355.1	2741.4	3757	5.53215e-08	3.77795e-05	1.83838	0.878433	1.83838	DEG								5	GO: Biological Process	GO:0042552	myelination	6.043e-09	2.294e-05	3.841e-06	3.387e-05	14	162	MAG,KLK6,NKX6-2,MYOC,MBP,FGFR3,PLP1,MOBP,BCAS1,TSPAN2,ADGRG6,SLC8A3,ASPA,OLIG2		GO:0042552	3.841e-06		GO:0000184	nuclear-transcribed mRNA catabolic process, nonsense-mediated decay	0.00063	-6.8386	0.87	0.01
Adam11	995.4	696.3	1303.4	654.7	1526.1	1361.9	1359.9	1728	0.000502207	0.0388926	1.63707	0.711117	1.63707	DEG								6	GO: Biological Process	GO:0008366	axon ensheathment	7.083e-09	2.689e-05	3.841e-06	3.387e-05	14	164	MAG,KLK6,NKX6-2,MYOC,MBP,FGFR3,PLP1,MOBP,BCAS1,TSPAN2,ADGRG6,SLC8A3,ASPA,OLIG2		GO:0008366	3.841e-06		GO:0030198	extracellular matrix organization	0.00059	-3.8153	0.95	0.01
Adamts4	898.1	882.4	695.7	783.9	327	427.8	556	433.2	1.94112e-07	9.72115e-05	0.535396	-0.901322	-1.86778	DEG								7	GO: Biological Process	GO:0007272	ensheathment of neurons	7.083e-09	2.689e-05	3.841e-06	3.387e-05	14	164	MAG,KLK6,NKX6-2,MYOC,MBP,FGFR3,PLP1,MOBP,BCAS1,TSPAN2,ADGRG6,SLC8A3,ASPA,OLIG2		GO:0007272	3.841e-06		GO:0006614	SRP-dependent cotranslational protein targeting to membrane	0.00142	-6.4214	0.84	0.01
Adgrg6	198.6	277.6	328.2	235.5	361.7	501	466.5	507.2	2.37908e-05	0.00525637	1.7614	0.816724	1.7614	DEG								8	GO: Biological Process	GO:0014015	positive regulation of gliogenesis	3.536e-08	0.0001342	1.678e-05	0.000148	10	82	MAG,NKX6-2,RNF112,MDK,GFAP,BMP2,NKX2-2,GJC2,ASPA,OLIG2		GO:0014015	1.678e-05		GO:0042368	vitamin D biosynthetic process	1e-05	-3.767	0.95	0.12
Adssl1	573.6	619.8	566.5	645	325.9	355.5	499.5	405	0.000159033	0.0190042	0.659734	-0.600043	-1.51576	DEG								9	GO: Biological Process	GO:0007417	central nervous system development	7.147e-08	0.0002713	3.014e-05	0.0002658	36	1172	MAG,KLK6,NKX6-2,MBP,HAPLN2,MDK,DCT,GFAP,FABP7,S100A8,S100A9,BMP2,ACAN,NKX2-2,FGFR3,OLIG1,DNAH5,PLP1,MOBP,MOG,EEF1AKMT4-ECE2,FAT4,SATB2,GPR17,SH3GL3,WNT2B,APLP1,GJC2,STMN1,CFAP43,TSPAN2,SLC8A3,MT3,ASPA,OLIG2,EPHB1		GO:0007417	3.014e-05		GO:0006882	cellular zinc ion homeostasis	8e-05	-4.0348	0.9	0.13
Alpl	1126.5	793.3	620.6	466.2	1154.7	1390.6	1718.9	1089.5	0.000472738	0.0377788	1.78157	0.833149	1.78157	DEG								10	GO: Biological Process	GO:0048708	astrocyte differentiation	1.325e-07	0.0005029	4.577e-05	0.0004036	10	94	MAG,GFAP,S100A8,S100A9,BMP2,NKX2-2,FGFR3,PLP1,TSPAN2,MT3		GO:0048708	4.577e-05		GO:0003356	regulation of cilium beat frequency	3e-05	-3.2069	0.93	0.14
Anln	1020.1	1326.4	1199	1247.7	499.7	692.7	757.7	665.7	8.15211e-09	8.16515e-06	0.54578	-0.873609	-1.83224	DEG								11	GO: Biological Process	GO:0014003	oligodendrocyte development	1.344e-07	0.0005102	4.577e-05	0.0004036	8	52	MAG,NKX6-2,NKX2-2,FGFR3,OLIG1,PLP1,MOBP,ASPA		GO:0014003	4.577e-05		GO:0045685	regulation of glial cell differentiation	9e-05	-5.7773	0.79	0.14
Aplp1	7965.7	8010.9	7393.5	7907.8	4611	5435.2	5249.1	4648.6	9.88589e-13	2.97051e-09	0.63772	-0.649006	-1.56809	DEG								12	GO: Biological Process	GO:0000184	nuclear-transcribed mRNA catabolic process, nonsense-mediated decay	1.453e-07	0.0005516	4.577e-05	0.0004036	11	120	RPL27A,MAGOH,RPL38,RPL39,RPL41,RPL36A,RPS3,RPS13,RPS14,RPS18,RPS24		GO:0000184	4.577e-05		GO:0006413	translational initiation	0.00516	-3.9626	0.97	0.16
Arsg	677.4	646.6	471.1	654.7	351.9	434.8	464.6	338.5	0.000275365	0.0270397	0.649756	-0.622029	-1.53904	DEG								13	GO: Biological Process	GO:0045687	positive regulation of glial cell differentiation	1.567e-07	0.000595	4.577e-05	0.0004036	8	53	MAG,NKX6-2,RNF112,MDK,BMP2,NKX2-2,ASPA,OLIG2		GO:0045687	4.577e-05		GO:0051238	sequestering of metal ion	5e-05	-3.1203	0.96	0.16
Aspa	499.6	473.9	479.4	478.3	358.5	280.6	283.7	283.2	9.20918e-07	0.00035295	0.623727	-0.681013	-1.60327	DEG		analysis versus those different by padj alone (<0.05)						14	GO: Biological Process	GO:0014013	regulation of gliogenesis	2.81e-07	0.001067	7.144e-05	0.0006301	11	128	MAG,NKX6-2,RNF112,MDK,GFAP,BMP2,NKX2-2,FGFR3,GJC2,ASPA,OLIG2		GO:0014013	7.144e-05		GO:0030317	flagellated sperm motility	0.00023	-3.2262	0.93	0.18
Atp5mpl	2428.1	1794	1462.9	2060.6	1575	1340.9	1146.9	965.7	0.000691295	0.0458268	0.649407	-0.622806	-1.53987	DEG								15	GO: Biological Process	GO:0022008	neurogenesis	2.823e-07	0.001072	7.144e-05	0.0006301	48	1940	MAG,KLK6,NKX6-2,MYOC,RNF112,MDK,KLF4,ACE,DCT,GFAP,GFI1,BDNF,FABP7,S100A8,S100A9,BMP2,STMN4,NKX2-2,FGFR3,OLIG1,PLP1,MOBP,NEU4,FAT4,SATB2,GPR17,TNC,TAFA3,SH3GL3,WNT2B,GJC2,STMN1,CIT,TSPAN2,CCK,ADGRG6,TMEFF1,S1PR5,SLC39A12,SLC8A3,MT3,EFNB3,ASPA,ST8SIA2,CORIN,SPEN,OLIG2,EPHB1		GO:0022008	7.144e-05		GO:0043062	extracellular structure organization	0.00061	-3.8041	0.94	0.32
Bcas1	6278.4	4672.3	4259.7	5467.6	3521.5	3122.9	3264.5	2886	2.51249e-07	0.000121767	0.618911	-0.692196	-1.61574	DEG								16	GO: Biological Process	GO:0006614	SRP-dependent cotranslational protein targeting to membrane	3.785e-07	0.001437	8.98e-05	0.0007919	10	105	RPL27A,RPL38,RPL39,RPL41,RPL36A,RPS3,RPS13,RPS14,RPS18,RPS24		GO:0006614	8.98e-05		GO:0045229	external encapsulating structure organization	0.01051	-3.7825	0.93	0.4
Bmp2	150.5	142.7	211.7	134.1	244.4	255.3	289.3	265.3	0.00025962	0.0258314	1.64657	0.719462	1.64657	DEG								17	GO: Biological Process	GO:0032291	axon ensheathment in central nervous system	5.317e-07	0.002018	0.0001121	0.0009889	6	27	MAG,NKX6-2,FGFR3,PLP1,MOBP,ASPA		GO:0032291	0.0001121		GO:1901361	organic cyclic compound catabolic process	0.01302	-3.4547	0.96	0.47
Brip1	27.3	22.1	65.1	37.4	85.8	67.1	145.1	136.9	0.000196499	0.0210871	2.85831	1.51516	2.85831	DEG								18	GO: Biological Process	GO:0022010	central nervous system myelination	5.317e-07	0.002018	0.0001121	0.0009889	6	27	MAG,NKX6-2,FGFR3,PLP1,MOBP,ASPA		GO:0022010	0.0001121		GO:0001503	ossification	0.00045	-3.9666	0.63	0.47
Cacna1e	85.7	142.7	125.6	118.4	162.9	176	237.5	248.5	0.000803085	0.0498577	1.73878	0.798075	1.73878	DEG								19	GO: Biological Process	GO:0006613	cotranslational protein targeting to membrane	5.852e-07	0.002221	0.0001169	0.001031	10	110	RPL27A,RPL38,RPL39,RPL41,RPL36A,RPS3,RPS13,RPS14,RPS18,RPS24		GO:0006613	0.0001169		GO:0120036	plasma membrane bounded cell projection organization	0.00355	-3.1226	0.94	0.47
Ccdc33	33.7	33.9	60.5	20.5	94.5	83.6	107.4	85.3	0.000195498	0.0210871	2.47429	1.30701	2.47429	DEG								20	GO: Biological Process	GO:0051962	positive regulation of nervous system development	7.335e-07	0.002784	0.0001392	0.001228	17	351	MAG,NKX6-2,RNF112,MDK,ACE,DCT,GFAP,BDNF,BMP2,NKX2-2,GJC2,ASPA,ST8SIA2,LINGO4,SPEN,OLIG2,EPHB1		GO:0051962	0.0001392		GO:0007605	sensory perception of sound	0.00049	-3.6021	0.63	0.48
Ccdc40	16.9	18.1	74.2	7.2	95.6	93.6	174.3	136.6	0.000134032	0.0167808	4.25386	2.08877	4.25386	DEG								21	GO: Biological Process	GO:0045047	protein targeting to ER	1.643e-06	0.006237	0.000276	0.002434	10	123	RPL27A,RPL38,RPL39,RPL41,RPL36A,RPS3,RPS13,RPS14,RPS18,RPS24		GO:0045047	0.000276		GO:0030030	cell projection organization	0.00667	-3.5391	0.94	0.5
Ccer2	48	28.1	97.4	32.4	156.7	89.8	163.8	158.9	0.000226436	0.0229863	2.75738	1.4633	2.75738	DEG								22	GO: Biological Process	GO:0051960	regulation of nervous system development	1.644e-06	0.006239	0.000276	0.002434	21	548	MAG,NKX6-2,RNF112,MDK,ACE,DCT,GFAP,BDNF,BMP2,NKX2-2,FGFR3,GJC2,CIT,MT3,EFNB3,ASPA,ST8SIA2,LINGO4,SPEN,OLIG2,EPHB1		GO:0051960	0.000276		GO:0051216	cartilage development	0.00041	-4.9245	0.54	0.55
Cd177	5.2	5.5	9.2	8.5	30.4	23.5	192.2	105.9	3.65727e-08	2.89193e-05	12.4233	3.63497	12.4233	DEG								23	GO: Biological Process	GO:0045685	regulation of glial cell differentiation	1.672e-06	0.006347	0.000276	0.002434	9	96	MAG,NKX6-2,RNF112,MDK,BMP2,NKX2-2,FGFR3,ASPA,OLIG2		GO:0045685	0.000276		GO:0001501	skeletal system development	0.00108	-4.3063	0.54	0.6
Cdcp3	295.9	236.6	259.4	178.8	387.8	472.2	482.5	546.6	2.85702e-07	0.000134137	1.94769	0.961765	1.94769	DEG								24	GO: Biological Process	GO:0072599	establishment of protein localization to endoplasmic reticulum	2.2e-06	0.008352	0.000348	0.003069	10	127	RPL27A,RPL38,RPL39,RPL41,RPL36A,RPS3,RPS13,RPS14,RPS18,RPS24		GO:0072599	0.000348		GO:0097722	sperm motility	0.00023	-3.1643	0.93	0.61
Cerox1	530.8	369	489.5	547.2	324.8	340.7	280.8	298.2	0.0001314	0.0166619	0.643997	-0.634874	-1.5528	DEG								25	GO: Biological Process	GO:0050767	regulation of neurogenesis	4.743e-06	0.018	0.0007202	0.006351	18	447	MAG,NKX6-2,RNF112,MDK,ACE,DCT,GFAP,BDNF,BMP2,NKX2-2,FGFR3,GJC2,CIT,MT3,EFNB3,ASPA,SPEN,OLIG2		GO:0050767	0.0007202		GO:0042552	myelination	0.00023	-8.219	0.49	0.63
Cfap43	70.1	36.3	75.2	51.9	189	97.6	109.3	149.1	0.00015938	0.0190042	2.34	1.22651	2.34	DEG								26	GO: Biological Process	GO:0050769	positive regulation of neurogenesis	7.406e-06	0.02811	0.001081	0.009536	14	290	MAG,NKX6-2,RNF112,MDK,ACE,DCT,GFAP,BDNF,BMP2,NKX2-2,GJC2,ASPA,SPEN,OLIG2		GO:0050769	0.001081		GO:0007272	ensheathment of neurons	0.00024	-8.15	0.52	0.63
Chil3	16.9	14.2	4.6	24.2	60.8	20.9	663.4	499.7	3.27899e-05	0.00673643	20.8914	4.38484	20.8914	DEG								27	GO: Biological Process	GO:0048699	generation of neurons	8.177e-06	0.03104	0.00115	0.01014	42	1802	MAG,KLK6,NKX6-2,MYOC,RNF112,MDK,KLF4,ACE,DCT,GFAP,GFI1,BDNF,S100A9,BMP2,STMN4,NKX2-2,FGFR3,OLIG1,PLP1,NEU4,FAT4,SATB2,TNC,TAFA3,SH3GL3,WNT2B,GJC2,STMN1,CIT,TSPAN2,CCK,TMEFF1,S1PR5,SLC39A12,MT3,EFNB3,ASPA,ST8SIA2,CORIN,SPEN,OLIG2,EPHB1		GO:0048699	0.00115		GO:0014015	positive regulation of gliogenesis	8e-05	-7.451	0.4	0.64
Cit	75.3	73.3	147.6	62.8	177.1	215.2	167.7	188.5	0.000247465	0.0247861	2.07703	1.05452	2.07703	DEG								28	GO: Biological Process	GO:0051216	cartilage development	1.194e-05	0.04533	0.001619	0.01428	12	224	MDK,BMP2,ACAN,FGFR3,SMPD3,COL9A1,SATB2,COL11A1,WNT2B,BARX2,THBS1,SNAI1		GO:0051216	0.001619		GO:0099566	regulation of postsynaptic cytosolic calcium ion concentration	2e-05	-3.3002	0.9	0.65
Cmtm5	730.6	671.1	554.6	734.4	397.6	373.8	529.6	415.4	4.86259e-05	0.00868856	0.63849	-0.647263	-1.56619	DEG								29	GO: Biological Process	GO:0070972	protein localization to endoplasmic reticulum	1.303e-05	0.04947	0.001706	0.01504	10	155	RPL27A,RPL38,RPL39,RPL41,RPL36A,RPS3,RPS13,RPS14,RPS18,RPS24		GO:0070972	0.001706		GO:0019083	viral transcription	4e-05	-4.6038	0.98	0.65
Col11a1	1491.1	1148.1	1147.6	921.6	1846.6	1521.3	2473.8	2168.7	1.77984e-05	0.00431294	1.70169	0.76697	1.70169	DEG								30	GO: Biological Process	GO:0014002	astrocyte development	1.401e-05	0.05319	0.001773	0.01564	6	46	GFAP,S100A8,S100A9,PLP1,TSPAN2,MT3		GO:0014002	0.001773		GO:0055069	zinc ion homeostasis	9e-05	-3.9318	0.9	0.69
Col6a3	122	147.5	110	103.9	199.9	257	219.6	193.1	3.54396e-05	0.00709927	1.79463	0.84369	1.79463	DEG								31	GO: Biological Process	GO:0019083	viral transcription	2.489e-05	0.09449	0.003048	0.02688	11	203	RPL27A,RPL38,RPL39,RPL41,RPL36A,RPS3,RPS13,RPS14,RPS18,RPS24,POLR2K		GO:0019083	0.003048		GO:0061448	connective tissue development	0.0005	-4.2269	0.6	0.69
Col9a1	597	658.4	551.8	422.7	974.3	780.7	853.8	816.6	7.94104e-05	0.0125586	1.53364	0.61696	1.53364	DEG								32	GO: Biological Process	GO:0010720	positive regulation of cell development	3.036e-05	0.1153	0.003602	0.03177	15	373	MAG,NKX6-2,MYOC,RNF112,MDK,ACE,DCT,GFAP,BDNF,BMP2,NKX2-2,GJC2,ASPA,SPEN,OLIG2		GO:0010720	0.003602
Cops9	2577.4	1536.1	1154	2177.8	1146	1152.7	1116.7	841	0.000224778	0.0229732	0.572045	-0.805798	-1.74811	DEG								33	GO: Biological Process	GO:0000956	nuclear-transcribed mRNA catabolic process	3.709e-05	0.1408	0.004266	0.03762	11	212	RPL27A,MAGOH,RPL38,RPL39,RPL41,RPL36A,RPS3,RPS13,RPS14,RPS18,RPS24		GO:0000956	0.004266
Corin	251.8	268.9	414.3	182.4	624.6	438.3	600.3	556.9	2.20859e-05	0.00495251	1.98185	0.986845	1.98185	DEG								34	GO: Biological Process	GO:0001501	skeletal system development	4.935e-05	0.1873	0.00551	0.0486	19	583	RPL38,MYOC,HAPLN2,MDK,BMP2,ACAN,FGFR3,SMPD3,ALPL,FAT4,COL9A1,SATB2,COL11A1,ADAMTS4,WNT2B,BARX2,THBS1,TLL1,SNAI1		GO:0001501	0.00551
Cox17	1700.1	1455.7	1165	1746.6	1223.1	958.4	1011.2	708.8	0.000444566	0.0373137	0.643155	-0.636762	-1.55484	DEG								35	GO: Biological Process	GO:0019080	viral gene expression	5.411e-05	0.2054	0.005869	0.05176	11	221	RPL27A,RPL38,RPL39,RPL41,RPL36A,RPS3,RPS13,RPS14,RPS18,RPS24,POLR2K		GO:0019080	0.005869
Cyp27a1	486.7	428.2	316.2	430	181.4	316.3	276.1	215.6	0.000455055	0.0374339	0.597052	-0.744072	-1.6749	DEG								36	GO: Biological Process	GO:0006612	protein targeting to membrane	5.87e-05	0.2228	0.006085	0.05367	11	223	RPL27A,RPL38,RPL39,RPL41,RPL36A,RPS3,NCF1,RPS13,RPS14,RPS18,RPS24		GO:0006612	0.006085
Cyren	173	235.8	135.6	262	81.3	132.2	84.6	89.1	0.000119488	0.0156103	0.481015	-1.05585	-2.07894	DEG								37	GO: Biological Process	GO:0061448	connective tissue development	5.931e-05	0.2252	0.006085	0.05367	13	306	MDK,TNMD,BMP2,ACAN,FGFR3,SMPD3,COL9A1,SATB2,COL11A1,WNT2B,BARX2,THBS1,SNAI1		GO:0061448	0.006085
D830031N03Rik	116.8	146.7	179.7	95.4	170.5	257.9	280.8	346	0.000302959	0.028199	1.95335	0.965949	1.95335	DEG								38	GO: Biological Process	GO:0060284	regulation of cell development	7.718e-05	0.293	0.007709	0.06799	19	603	MAG,NKX6-2,MYOC,RNF112,MDK,ACE,DCT,GFAP,BDNF,BMP2,NKX2-2,FGFR3,GJC2,CIT,MT3,EFNB3,ASPA,SPEN,OLIG2		GO:0060284	0.007709
Dbndd2	3454.7	2912.9	2009.2	2654.9	1049.3	1611	1453.1	1122.3	4.8231e-09	5.17587e-06	0.474841	-1.07448	-2.10597	DEG								39	GO: Biological Process	GO:0006882	cellular zinc ion homeostasis	9.232e-05	0.3504	0.008986	0.07925	5	40	S100A8,S100A9,SLC39A12,MT2A,MT3		GO:0006882	0.008986
Dnah11	25.1	40.2	49.6	12.3	60.7	101.7	87.4	132.4	0.000217314	0.0226159	2.97168	1.57128	2.97168	DEG								40	GO: Biological Process	GO:0001503	ossification	0.0001081	0.4103	0.01011	0.08914	16	466	SGMS2,RPL38,MYOC,GDPD2,MDK,BMP2,FGFR3,SMPD3,ALPL,FAT4,SATB2,COL11A1,TNC,SLC26A2,OMD,SNAI1		GO:0001503	0.01011
Dnah9	10.4	5.5	32.7	10.9	88	51.4	65	77.6	1.50799e-05	0.00384001	4.70837	2.23523	4.70837	DEG								41	GO: Biological Process	GO:0006413	translational initiation	0.0001092	0.4144	0.01011	0.08914	10	199	RPL27A,RPL38,RPL39,RPL41,RPL36A,RPS3,RPS13,RPS14,RPS18,RPS24		GO:0006413	0.01011
Dpm3	1260.1	770.4	531.6	1006.1	551.8	568.1	537.2	403.2	0.000673086	0.0455516	0.578004	-0.790849	-1.73009	DEG								42	GO: Biological Process	GO:0055069	zinc ion homeostasis	0.0001171	0.4446	0.01059	0.09337	5	42	S100A8,S100A9,SLC39A12,MT2A,MT3		GO:0055069	0.01059
Eef1akmt4-ece2	374.2	12.7	43.8	142.3	2	20.3	5	3.8	0.000176984	0.020022	0.0547216	-4.19175	-18.2743	DEG								43	GO: Biological Process	GO:0070488	neutrophil aggregation	0.0001339	0.5081	0.01168	0.103	2	2	S100A8,S100A9		GO:0070488	0.01168
Efnb3	1122.6	1268.8	1034	1228.4	447.5	554.1	661.6	615.1	1.58102e-12	3.95888e-09	0.489818	-1.02968	-2.04157	DEG								44	GO: Biological Process	GO:0009887	animal organ morphogenesis	0.0001354	0.514	0.01168	0.103	30	1263	RPL38,GAMT,MDK,GFI1,BDNF,BMP2,ACAN,FGFR3,SMPD3,ALPL,CCDC40,FAT4,COL9A1,FRAS1,SATB2,COL11A1,TNC,WNT2B,APLP1,BARX2,ANKRD6,ADGRG6,TMEFF1,THBS1,XIRP2,SERPINE1,SNAI1,MYO15A,DNAH11,EPHB1		GO:0009887	0.01168
Elfn1	48	43.4	113.7	42.3	130.3	152.5	138.5	166	0.00028778	0.0276124	2.36446	1.24151	2.36446	DEG								45	GO: Biological Process	GO:0030198	extracellular matrix organization	0.0001531	0.5813	0.01292	0.1139	15	431	HAPLN2,GFAP,BMP2,ACAN,SMPD3,MMP8,COL6A3,COL9A1,COL11A1,ADAMTS4,TNC,APLP1,THBS1,TLL1,SERPINE1		GO:0030198	0.01292
Ephb1	604.8	513.4	459.2	509.7	235.7	382.5	348.7	324.4	9.55355e-05	0.0140053	0.620091	-0.689449	-1.61267	DEG								46	GO: Biological Process	GO:0043062	extracellular structure organization	0.0001571	0.5962	0.01296	0.1143	15	432	HAPLN2,GFAP,BMP2,ACAN,SMPD3,MMP8,COL6A3,COL9A1,COL11A1,ADAMTS4,TNC,APLP1,THBS1,TLL1,SERPINE1		GO:0043062	0.01296
Ermn	1404.2	1642.6	1517	1631.8	345.4	819	812.3	682.6	3.41036e-08	2.84969e-05	0.429484	-1.21932	-2.32838	DEG								47	GO: Biological Process	GO:0045229	external encapsulating structure organization	0.0001651	0.6268	0.01334	0.1176	15	434	HAPLN2,GFAP,BMP2,ACAN,SMPD3,MMP8,COL6A3,COL9A1,COL11A1,ADAMTS4,TNC,APLP1,THBS1,TLL1,SERPINE1		GO:0045229	0.01334
Espn	205	237.4	255.7	198.1	430.1	272.7	402.4	457.6	5.40739e-05	0.00933801	1.739	0.798255	1.739	DEG								48	GO: Biological Process	GO:0042368	vitamin D biosynthetic process	0.0001709	0.6488	0.01352	0.1192	3	10	CYP27A1,GFI1,SNAI1		GO:0042368	0.01352
Evi2a	367	305.9	264	294.6	112.8	170.9	173.4	167	9.39696e-07	0.00035295	0.508323	-0.976181	-1.96725	DEG								49	GO: Biological Process	GO:0002544	chronic inflammatory response	0.0001799	0.683	0.01394	0.1229	4	25	S100A8,S100A9,PTGES,THBS1		GO:0002544	0.01394
Fabp7	1491.1	959.7	743.4	986.8	284.6	535	573.9	425.7	6.75677e-07	0.000274361	0.435672	-1.19869	-2.2953	DEG								50	GO: Biological Process	GO:0048714	positive regulation of oligodendrocyte differentiation	0.0002452	0.9306	0.01858	0.1639	4	27	MDK,NKX2-2,ASPA,OLIG2		GO:0048714	0.01858
Fat4	391.9	477.9	558.2	321.3	696.3	1003.7	894.3	887	1.19028e-07	6.62323e-05	1.98653	0.990254	1.98653	DEG								51	GO: Biological Process	GO:0007605	sensory perception of sound	0.0002497	0.9477	0.01858	0.1639	9	180	RPL38,MYO1A,MBP,ESPN,CABP2,COL11A1,TECTA,MYO15A,OTOG		GO:0007605	0.01858
Fndc7	212.8	183.7	176	189.6	236.8	279.7	344.9	311.3	0.000436424	0.0372547	1.54269	0.625447	1.54269	DEG								52	GO: Biological Process	GO:0030182	neuron differentiation	0.0002862	1	0.02073	0.1828	35	1639	MAG,KLK6,MYOC,RNF112,MDK,KLF4,GFAP,GFI1,BDNF,S100A9,BMP2,STMN4,NKX2-2,FGFR3,OLIG1,PLP1,NEU4,FAT4,SATB2,TNC,SH3GL3,WNT2B,STMN1,CIT,TSPAN2,CCK,TMEFF1,S1PR5,SLC39A12,MT3,EFNB3,ST8SIA2,CORIN,OLIG2,EPHB1		GO:0030182	0.02073
Fras1	59.7	57.6	62.3	51.9	107.5	102.8	125.3	151.9	1.87765e-05	0.00447776	2.10401	1.07314	2.10401	DEG								53	GO: Biological Process	GO:0030030	cell projection organization	0.0002894	1	0.02073	0.1828	39	1904	MAG,KLK6,MYO1A,MYOC,TTC21A,MDK,KLF4,GFAP,GFI1,BDNF,ERMN,S100A9,STMN4,RSPH1,ANLN,FGFR3,DNAH5,DNAH9,PLP1,IQUB,CCDC40,ESPN,NEU4,FAT4,TNC,STMN1,CFAP43,ABLIM3,CIT,TSPAN2,CCK,TMEFF1,SLC39A12,MT3,EFNB3,CFAP52,CEP72,ST8SIA2,EPHB1		GO:0030030	0.02073
Fth1	93880.5	76489	69659.1	91750.5	58666.9	55342.7	55798	47636.8	5.20129e-07	0.000221559	0.655399	-0.609554	-1.52579	DEG								54	GO: Biological Process	GO:1901361	organic cyclic compound catabolic process	0.0003506	1	0.02465	0.2174	19	679	RPL27A,MAGOH,RPL38,RPL39,RPL41,RPL36A,RPS3,NCF1,CYP27A1,RPS13,RPS14,RPS18,RPS24,QDPR,DNASE1,POLE,GDA,MT3,ENTPD2		GO:1901361	0.02465
Gadd45g	658	678.2	528.9	763.4	459.5	420.8	451.4	326.3	5.85925e-05	0.0100033	0.630986	-0.664319	-1.58482	DEG								55	GO: Biological Process	GO:0021530	spinal cord oligodendrocyte cell fate specification	0.0003939	1	0.02719	0.2398	2	3	NKX2-2,OLIG2		GO:0021530	0.02719
Gamt	323.1	287	222.7	291.1	157.5	180.4	181.9	183.8	0.000154065	0.0190042	0.627586	-0.672115	-1.59341	DEG								56	GO: Biological Process	GO:0002062	chondrocyte differentiation	0.0004877	1	0.03279	0.2892	7	120	MDK,BMP2,ACAN,FGFR3,SMPD3,COL11A1,WNT2B		GO:0002062	0.03279
Garem2	105.1	127.6	114.6	138.9	22.8	54.7	86.7	45.9	0.000762192	0.0483172	0.433466	-1.20601	-2.30699	DEG								57	GO: Biological Process	GO:0042362	fat-soluble vitamin biosynthetic process	0.0005011	1	0.03279	0.2892	3	14	CYP27A1,GFI1,SNAI1		GO:0042362	0.03279
Gbp7	202.5	208.2	177.8	113.5	290	221.3	366.1	375.7	0.000626535	0.0437817	1.78193	0.833441	1.78193	DEG								58	GO: Biological Process	GO:0099566	regulation of postsynaptic cytosolic calcium ion concentration	0.0005011	1	0.03279	0.2892	3	14	GRIA1,GRM1,SLC8A3		GO:0099566	0.03279
Gdpd2	136.3	86.7	82.5	122	59.7	50.5	30.2	56.3	0.000427703	0.0371434	0.461471	-1.11569	-2.16698	DEG								59	GO: Biological Process	GO:0030317	flagellated sperm motility	0.0005937	1	0.0382	0.3369	7	124	TTC21A,TACR3,DNAH5,CCDC40,CACNA1E,CFAP43,DNAH11		GO:0030317	0.0382
Gfap	17495.9	13980.7	9151.8	10948.9	4286.1	8056.2	7322.5	6241.6	2.96575e-06	0.00096864	0.502332	-0.993287	-1.99072	DEG								60	GO: Biological Process	GO:0003356	regulation of cilium beat frequency	0.000621	1	0.03929	0.3465	3	15	CCDC40,CFAP43,DNAH11		GO:0003356	0.03929
Gfi1	246.6	96.2	304.3	101.5	367.1	333.7	512.7	632.9	0.000189391	0.0209221	2.46811	1.30341	2.46811	DEG								61	GO: Biological Process	GO:0097722	sperm motility	0.0006846	1	0.0426	0.3757	7	127	TTC21A,TACR3,DNAH5,CCDC40,CACNA1E,CFAP43,DNAH11		GO:0097722	0.0426
Gjb1	1511.9	1127.6	1243.9	1292.4	807.1	807.7	850	858.8	8.08781e-08	4.86045e-05	0.642925	-0.637278	-1.55539	DEG								62	GO: Biological Process	GO:0120036	plasma membrane bounded cell projection organization	0.000754	1	0.04566	0.4027	37	1863	MAG,KLK6,MYO1A,MYOC,TTC21A,MDK,KLF4,GFAP,GFI1,BDNF,S100A9,STMN4,RSPH1,ANLN,FGFR3,DNAH5,PLP1,IQUB,CCDC40,ESPN,NEU4,FAT4,TNC,STMN1,CFAP43,ABLIM3,CIT,TSPAN2,CCK,TMEFF1,SLC39A12,MT3,EFNB3,CFAP52,CEP72,ST8SIA2,EPHB1		GO:0120036	0.04566
Gjc2	1266.6	1212.8	737.9	1032.7	338.9	521.9	555.1	383.5	2.2236e-09	2.5698e-06	0.423749	-1.23872	-2.35989	DEG								63	GO: Biological Process	GO:0051238	sequestering of metal ion	0.0007578	1	0.04566	0.4027	3	16	S100A8,S100A9,FTH1		GO:0051238	0.04566
Gm21698	526.5	881.8	438.5	656.4	331.4	418.6	410.9	338.1	0.0005097	0.03907	0.59844	-0.740721	-1.67101	DEG
Gm266	48	41.8	110.9	47.1	128.2	97.6	189.4	199.7	0.000425894	0.0371434	2.47306	1.3063	2.47306	DEG
Gm6644	483.8	378.2	395.3	532.3	126.6	347.1	163.5	81.8	0.000130334	0.0166619	0.40249	-1.31297	-2.48453	DEG
Gng11	1426.3	1081.9	925.8	927.6	689.7	755.4	783.1	582.3	0.000168044	0.0194297	0.644855	-0.632953	-1.55074	DEG
Gpr17	488	332	331.8	368.4	88	179.5	200.7	164.1	4.83076e-07	0.000213463	0.417244	-1.26104	-2.39668	DEG
Gpr62	472.4	379.3	345.6	467.4	152.1	218.7	287.4	227.8	1.67803e-05	0.00413291	0.533613	-0.906134	-1.87402	DEG
Gria1	478.9	308.3	292.4	242.8	93.4	176.9	145.1	227.8	0.000294684	0.0276708	0.487569	-1.03632	-2.05099	DEG
Grm1	57.1	22.1	20.2	30.2	2.2	2.6	5.7	1.9	1.32305e-06	0.000462267	0.0961106	-3.37916	-10.4047	DEG
H1f10	672.2	407.7	587.6	701.8	436.7	382.5	327.9	308.5	0.000360581	0.0324393	0.615108	-0.701087	-1.62573	DEG
Hapln2	1160.2	759.4	606.8	896.2	237.9	424.3	458	310.3	1.16821e-07	6.62323e-05	0.418669	-1.25612	-2.38852	DEG
Hepacam	1332.8	1232.5	1067	1198.2	773.4	758.9	851.9	832.6	1.66773e-07	8.94855e-05	0.666364	-0.585619	-1.50068	DEG
Hmga1b	272.3	25.2	30.2	156.8	8.2	22.9	25.8	38.3	0.000435241	0.0372547	0.197566	-2.3396	-5.06161	DEG
Josd2	1502.8	767.3	609.6	1015.8	590.9	650.9	515.5	465.1	0.00079273	0.049419	0.571151	-0.808056	-1.75085	DEG
Klf4	475	335.9	472.1	323.7	511.6	930.6	819.9	668.5	3.71204e-05	0.0072056	1.8258	0.868525	1.8258	DEG
Klhl4	183	177.4	201.7	264.5	85.8	124.6	131	116.3	0.000162455	0.0192183	0.555498	-0.848148	-1.80019	DEG
Klk6	1611.8	1138.7	911.1	1163.2	348.7	528.9	630.5	405	4.07894e-10	5.5711e-07	0.396955	-1.33295	-2.51917	DEG
Krt80	32.4	18.1	18.3	22.9	41.3	157.7	52.8	44.1	0.000745536	0.0478362	3.25202	1.70134	3.25202	DEG
Lag3	316.7	108.8	99	169.1	55.4	73.2	63.1	62.8	7.54045e-05	0.0121815	0.368873	-1.4388	-2.71096	DEG
Luzp2	547.7	474.7	423.5	338.2	246.6	315.4	302.5	301.9	0.000649643	0.044978	0.654379	-0.611802	-1.52817	DEG
Mag	6861.1	6709.8	5604.4	7302.8	2850.2	3617.7	3931.5	3466.3	1.87886e-13	7.05701e-10	0.523793	-0.932931	-1.90915	DEG
Map7	665.8	612.7	498.6	732	321.5	487.9	356.2	411.6	0.000168122	0.0194297	0.629829	-0.666968	-1.58773	DEG
Mbp	128044	102787	94406.8	100074	50268.6	60680.9	65103.6	58070.7	2.95705e-12	6.34667e-09	0.550486	-0.861223	-1.81658	DEG
Mlc1	1700.1	1325.6	933.1	1095.5	549.6	697.9	679.5	480.1	4.91049e-08	3.5131e-05	0.476583	-1.0692	-2.09827	DEG
Mobp	15065	14153.9	11853	14898	2745.9	6725.6	6399.7	5375.5	1.18713e-10	1.78355e-07	0.379651	-1.39725	-2.634	DEG
Mog	2058.3	1832.6	1393.3	1892.7	443.2	785	923.5	624.4	3.19553e-11	5.3344e-08	0.387124	-1.36913	-2.58315	DEG
Mt1	4949.7	3500.4	2821.4	5179.3	2231.1	2612.2	2333.3	1854.6	3.97926e-06	0.00124551	0.549175	-0.864662	-1.82091	DEG
Mt2	2114.1	1813.7	1478.5	2054.6	817.9	982	976.3	846.7	8.36637e-14	4.48728e-10	0.486017	-1.04092	-2.05754	DEG
Mt3	6278.6	4635.9	3879.2	5338.7	3702.9	3435.6	3415.2	2588.7	0.000131973	0.0166619	0.652925	-0.615011	-1.53157	DEG
Myo15	241.4	284.7	266.7	398.6	477.9	369.4	476.8	586.9	0.000751289	0.0478362	1.60491	0.682496	1.60491	DEG
Myo15b	284.2	117.5	264	192	463.8	302.3	456.1	502.6	0.000157329	0.0190042	2.01546	1.01111	2.01546	DEG
Ncf1	124.6	162.4	118.2	93	204.2	163.8	354.3	318.8	0.000185088	0.020752	2.08362	1.05909	2.08362	DEG
Ndufb8	5828.4	3659.7	3212.9	4181.5	3044.7	2954.6	2828	2310.3	0.000597849	0.0427718	0.659905	-0.599669	-1.51537	DEG
Neu4	106.4	70.2	54.1	78.5	11.9	38.3	39.6	12.2	0.000624259	0.0437817	0.33255	-1.58836	-3.00707	DEG
Nfe2l3	135	201.9	130.2	187.2	67.3	103.7	92.4	78.8	0.000214399	0.0225254	0.523311	-0.934259	-1.91091	DEG
Ngp	68.8	22.9	43.1	36.2	319.3	114.1	1733	1331.4	1.9022e-07	9.72115e-05	20.5034	4.35779	20.5034	DEG
Nhsl2	258.3	301.2	368.5	237.9	439.9	528.9	531.5	504.4	4.88724e-06	0.00143972	1.71498	0.778196	1.71498	DEG
Nipal4	84.4	135.6	139.3	170.3	67.3	80.2	39.6	70.3	0.000734565	0.0475694	0.485656	-1.04199	-2.05907	DEG
Nkx2-2	99.9	99.7	86.1	62.5	36.9	36	56.5	37	0.000593177	0.0426406	0.477487	-1.06647	-2.0943	DEG
Nkx6-2	361.9	416.6	248.4	366.1	98.4	154.2	185.3	125.4	4.49369e-08	3.37566e-05	0.405107	-1.30363	-2.46849	DEG
Nme6	196	171.9	137.5	142.5	76	81.9	118.7	86.3	0.000496104	0.0388202	0.56119	-0.833438	-1.78193	DEG
Npb	68.8	31.5	28.4	38.7	6.5	19.2	6.6	7.5	0.000223586	0.0229732	0.241115	-2.0522	-4.14739	DEG
Nr4a1	188.2	307.5	257.6	273	420.4	326.7	564.5	585.1	7.91693e-05	0.0125586	1.84407	0.88289	1.84407	DEG
Ntsr2	659.3	506.3	341.9	437.2	157.5	331.1	293.1	278.5	0.000550663	0.04116	0.546253	-0.872358	-1.83065	DEG
Olig1	1388.6	1354	969.8	1293.6	257.4	716.2	708.7	511	4.07539e-06	0.00124957	0.438498	-1.18936	-2.28051	DEG
Olig2	254.4	151.4	220	228.3	33.7	103.7	114	96.6	0.00010552	0.0140295	0.409118	-1.28941	-2.44428	DEG
Omd	236.2	364.3	344.7	233.1	435.6	406	711.5	493.2	0.000456101	0.0374339	1.73188	0.792343	1.73188	DEG
Otog	2542.3	2235.6	3823.3	2532.9	5903.6	3669.9	6338.5	7880.6	3.84319e-07	0.00017497	2.13673	1.0954	2.13673	DEG
Pcdhb16	66.2	89.9	141.2	76.1	190.1	171.6	150.8	215.6	0.000442368	0.0373137	1.93904	0.955346	1.93904	DEG
Pdlim1	234.9	322.5	238.3	259.7	117.3	169.9	204.5	136.9	0.000696979	0.0458268	0.595475	-0.747888	-1.67933	DEG
Plp1	102045	80197.9	72748.7	96121.5	35444.5	41583.7	48838.8	40048.1	2.65017e-15	3.98162e-11	0.47255	-1.08146	-2.11618	DEG
Pole	41.5	52.8	68.7	49.5	129.3	98.5	130	151.9	3.82633e-06	0.00122312	2.3811	1.25163	2.3811	DEG
Ppp1r14a	724.2	411.6	258.5	641.4	193.3	209.1	222.4	144.4	9.71282e-07	0.000355915	0.378549	-1.40145	-2.64167	DEG
Prr18	856.5	955.7	608.6	620.8	197.7	335.5	337.4	268.2	3.02042e-11	5.3344e-08	0.374649	-1.41639	-2.66916	DEG
Ptges	264.7	243.7	211.7	211.4	292.2	404.3	385.4	344.1	0.000274748	0.0270397	1.5333	0.616638	1.5333	DEG
Qdpr	3775.2	2918.4	2075.3	2767.2	2005.2	1960.4	2142	1539.5	0.000665105	0.0454419	0.663079	-0.592748	-1.50812	DEG
Rad54b	61.5	41.1	14.1	65.2	8.8	12.2	11.3	11.3	0.000187725	0.0208917	0.241747	-2.04843	-4.13656	DEG
Rnf112	246.6	224.7	301.6	289.9	104.3	155.1	177.2	127.5	2.20046e-05	0.00495251	0.531863	-0.910873	-1.88018	DEG
Rps14	9926.6	6314.8	4364.1	7027.3	4155.9	4285.1	4908.9	3631.3	0.000479916	0.0381495	0.614637	-0.702193	-1.62698	DEG
Rps24	5593.5	3871.1	2781.1	4938.9	2780.7	2666.2	2857.3	2350.6	0.000190925	0.0209376	0.620196	-0.689204	-1.61239	DEG
S100a13	2130.9	1446.2	849.7	1885.5	1000.4	818.2	1047.9	788.5	0.000700824	0.0458268	0.579319	-0.78757	-1.72616	DEG
S100a8	53.2	9.5	30.2	12.1	231.4	88	1145	827	7.81455e-07	0.000308963	21.9054	4.45322	21.9054	DEG
S100a9	48	44.9	54.1	29	328	111.5	1688.7	1349.2	7.86768e-08	4.86045e-05	19.7429	4.30326	19.7429	DEG
S1pr5	363.4	466.8	401.5	369.6	124.9	223.9	245	182.8	1.31813e-06	0.000462267	0.485328	-1.04297	-2.06046	DEG
Satb2	58.4	64.7	70.6	49.5	72.8	111.5	177.2	201.6	0.000357202	0.0324393	2.3114	1.20877	2.3114	DEG
Sft2d1	441.2	391.9	331.8	421.5	291.1	239.6	268.6	241	0.000104387	0.0140295	0.656206	-0.60778	-1.52391	DEG
Sgms2	403.6	370.6	385.9	248.8	523.6	484.4	685.1	670.4	9.39898e-05	0.0140053	1.67634	0.745316	1.67634	DEG
Slain1	743.6	837.4	742.4	651	298.7	560.2	548.5	452.9	0.000501734	0.0388926	0.625709	-0.676435	-1.59819	DEG
Slc26a2	219.3	407.7	322.7	215	491	634.3	575.8	552.2	1.01853e-05	0.00273258	1.92718	0.946495	1.92718	DEG
Slc39a12	394.5	395.9	321.7	251.2	103.2	222.2	208.3	178.1	0.000206305	0.0219717	0.522757	-0.935787	-1.91293	DEG
Slc8a3	280.3	352.5	373.1	211.4	422.5	755.4	525.8	577.6	5.06909e-05	0.00885559	1.87088	0.903716	1.87088	DEG
Smpd3	855.2	663.2	702.1	630.5	1517.5	1038.6	1450.3	1533.9	1.36247e-09	1.70581e-06	1.94422	0.95919	1.94422	DEG
Snai1	83.1	64.7	68.7	48.3	113	159.4	105.5	125.6	0.000469642	0.0377321	1.90593	0.930494	1.90593	DEG
Sorcs3	267.3	201.9	249.3	141.3	347.6	450.5	377	346	0.000104634	0.0140295	1.7696	0.82342	1.7696	DEG
Sp140	25.1	29.5	33.8	17.2	46.8	62.2	68	78.8	0.000469019	0.0377321	2.40343	1.2651	2.40343	DEG
Spen	787.7	1119.7	1252.1	926.4	1444.7	1564.9	1629.4	1908.9	1.94992e-05	0.00456938	1.60062	0.678634	1.60062	DEG
Srp54c	2591.2	1700.1	1619.2	2315.4	1465.2	1347	1449.2	1066.3	0.000286355	0.0276124	0.648056	-0.625809	-1.54308	DEG
St8sia2	99.9	166.4	323.6	122	347.6	281.4	446.7	536.3	0.000393141	0.0347444	2.25712	1.17448	2.25712	DEG
Stmn1	7081.9	5419.7	4255	7341.3	4102.7	3162.8	3767.6	3072.5	8.0596e-06	0.00224236	0.585421	-0.772453	-1.70817	DEG
Stmn4	2312.6	2054.2	1768.2	2110.1	1080.8	1210.2	1177	1012.6	8.96023e-14	4.48728e-10	0.543792	-0.878873	-1.83894	DEG
Tacr3	11.7	30	20.2	15.7	40.2	169.9	80.1	51.6	3.16451e-05	0.00660327	4.3603	2.12443	4.3603	DEG
Tecta	72.7	34.7	232.8	49.5	453	311.9	851.9	821.3	0.000101084	0.0140295	6.25057	2.64399	6.25057	DEG
Thbs1	768.3	732.6	532.6	282.6	740.8	1208.5	1609.6	1053.9	0.000443677	0.0373137	1.9913	0.993708	1.9913	DEG
Tmeff1	687.8	730.2	666.4	811.7	416	549.8	527.7	425.7	3.74093e-05	0.0072056	0.663368	-0.592119	-1.50746	DEG
Tmem125	516.5	501.5	228.2	456.6	170.5	223.9	285.5	167.8	0.000194201	0.0210871	0.498486	-1.00437	-2.00607	DEG
Tmem88b	870.8	1135.5	983.5	886.6	237.9	548	605	507.2	1.39547e-05	0.00361475	0.489863	-1.02955	-2.04139	DEG
Tnc	269.9	119.9	275.9	143.7	313.9	316.3	490	541.9	0.000426049	0.0371434	2.05665	1.04029	2.05665	DEG
Tppp3	2782.4	2256.1	1683.9	2654.9	1365.4	1516.9	1440	1200.1	1.86137e-06	0.000635575	0.589248	-0.763053	-1.69708	DEG
Trerf1	120.7	171.1	207.2	221	297.6	291	270.5	309.4	0.000682008	0.0458268	1.62008	0.696064	1.62008	DEG
Trim59	408.8	242.1	196.2	273	119.5	114.1	168.7	180	0.00035991	0.0324393	0.521398	-0.939544	-1.91792	DEG
Trmt112	874.8	675.9	510.7	735.8	480.8	461.7	467.8	405.2	0.000290386	0.0276124	0.649918	-0.621669	-1.53865	DEG
Tspan2	1110.9	868.2	797.5	771.8	307.4	552.4	560.7	474.4	6.29175e-06	0.00181783	0.534723	-0.903136	-1.87013	DEG
Tst	580.1	544.9	327.2	444.5	261.8	319.8	335.5	242.8	0.000586482	0.0425667	0.612153	-0.708036	-1.63358	DEG
Ttc21a	32.4	10.3	90.7	25.4	198.8	127.2	175.3	250.3	4.70319e-06	0.00141321	4.7228	2.23964	4.7228	DEG
Vmo1	6875.6	7267.3	3382.4	6813.5	2919.8	3446.9	3783.7	2909.4	1.10256e-05	0.00290611	0.536631	-0.897998	-1.86348	DEG
Wif1	210.2	113.6	266.7	152.2	345.4	274.5	360.9	385.4	0.000569266	0.0417746	1.84097	0.880468	1.84097	DEG
Wscd1	944.8	880	802.1	855.2	373.7	548.1	549.4	474.4	1.79094e-08	1.68169e-05	0.559496	-0.837801	-1.78732	DEG
Xirp2	132.4	41	173.2	56.8	329.1	198.7	327	382.5	2.82301e-05	0.00597364	3.07033	1.61839	3.07033	DEG
Zfas1	463.3	375.4	239.2	457.8	282.4	186.5	220.5	194.1	0.000701554	0.0458268	0.575666	-0.796696	-1.73712	DEG
Zfhx4	587.9	802.8	992.7	776.7	995	1295.6	1129.9	1352	0.000466023	0.0377321	1.50886	0.593461	1.50886	DEG
Zfp324	144.1	170.3	159.5	161.9	275.9	225.7	289.3	260.7	1.9769e-05	0.00456938	1.64949	0.722023	1.64949	DEG
Zfp469	137.6	258.6	409.7	252.4	477.9	426.1	697.4	645.1	0.000108036	0.014238	2.11754	1.08239	2.11754	DEG
Znhit3	311.5	269.1	227.9	259.5	144.4	138.5	179.8	181.2	9.58726e-05	0.0140053	0.604036	-0.727293	-1.65553	DEG
A330049N07Rik	9.1	12.6	25.7	45.9	2.2	2.6	0.9	8.4	0.00126024	0.0621774	0.152776	-2.71051	-6.54551	DEG
Ablim3	390.6	718.4	594.9	601.5	836.4	1096.1	816.1	718.2	0.00280306	0.0959987	1.50157	0.586476	1.50157	DEG
Ace	116.8	109.6	85.2	134.1	173.8	302.3	179.1	153.8	0.00126226	0.0621774	1.82128	0.864954	1.82128	DEG
Ackr4	1.3	22.9	21.1	31.4	72.8	51.4	66.9	63.8	0.00139654	0.0671977	3.29589	1.72067	3.29589	DEG
Adcyap1r1	798.1	835.9	688.4	512.1	333.5	544.6	454.2	481	0.000979619	0.0551228	0.639856	-0.644182	-1.56285	DEG
Ankrd6	253.1	149.8	162.2	144.9	257.4	231.8	310	343.2	0.00263889	0.0920032	1.6145	0.691083	1.6145	DEG
Atp5e	5572.6	3025.7	2269.6	4629.7	2693.8	2593.9	2475.6	1529.2	0.00293303	0.096848	0.599761	-0.73754	-1.66733	DEG
Atp5l	3136.7	2114.9	1565.6	2828.8	1770.5	1644.2	1526.7	1235.8	0.00128306	0.0629955	0.640647	-0.642398	-1.56092	DEG
Atp5md	1883.1	1020.4	878.1	1596.8	913.5	927.1	777.5	589.8	0.00142513	0.0675431	0.596897	-0.744447	-1.67533	DEG
Barx2	77.9	63.1	55.9	51.9	7.6	30.5	36.8	16.9	0.00187043	0.0787555	0.3712	-1.42973	-2.69396	DEG
Bdnf	109	143.5	123.7	82.1	252	129	227.1	255	0.00086994	0.051865	1.87371	0.905901	1.87371	DEG
Bend5	233.6	145.1	143	170.3	99.9	118.5	97.1	108.8	0.00253058	0.0908059	0.616217	-0.698491	-1.62281	DEG
Cabp2	246.6	235	298.8	324.9	540.9	290.1	484.4	477.2	0.00102726	0.0559357	1.62176	0.697559	1.62176	DEG
Ccdc190	105.1	117.5	93.5	88.2	54.3	61.9	65	28.1	0.00238252	0.0883828	0.517293	-0.950946	-1.93314	DEG
Cck	228.4	157.7	109.1	126.8	71.7	95.8	94.2	44.1	0.00163038	0.0724699	0.493063	-1.02015	-2.02814	DEG
Cdh20	301.1	215.3	187.9	192	81.5	110.7	180	128.5	0.00204145	0.0822065	0.559959	-0.836608	-1.78585	DEG
Cep72	89.5	21.3	25.7	51.9	20.6	11.3	10.4	15	0.00210545	0.0834086	0.305602	-1.71027	-3.27223	DEG
Cfap52	64.9	20.5	46.7	13.3	104.3	69.7	114	109.7	0.001034	0.0559357	2.74985	1.45936	2.74985	DEG
Clcnka	31.1	43.4	25.7	13.3	30.4	237	98	38.4	0.00217494	0.0843458	3.5479	1.82697	3.5479	DEG
Cox8b	549	609.6	342.8	701.8	359.5	399.1	317.6	176.3	0.00216162	0.0841353	0.56872	-0.81421	-1.75834	DEG
D630045J12Rik	197.3	304.4	334.6	237.9	351.7	438.9	393	514.3	0.00125135	0.0621774	1.57587	0.656144	1.57587	DEG
Dct	186.9	149.8	25.7	15.7	69.5	8095.3	992.3	48.8	0.00212075	0.0834086	24.3515	4.60594	24.3515	DEG
Dnah5	49.3	9.5	111.8	14.5	159.7	93.2	159.3	195	0.00284887	0.0963997	3.27589	1.71189	3.27589	DEG
Dnase1	242.7	187.7	142.1	99	56.5	9193.4	1211	101.3	0.00306037	0.0988796	15.7304	3.97548	15.7304	DEG
E330033B04Rik	77.9	88.3	64.2	87	23.9	41	49.9	37.5	0.00104451	0.0560457	0.481772	-1.05358	-2.07567	DEG
Entpd2	62.3	44.2	64.2	53.1	74.9	142	112.1	107.8	0.000821683	0.0505118	1.96239	0.972609	1.96239	DEG
Epb41l4aos	219.3	158.5	131.1	202.9	116.2	110.7	105.5	61.9	0.0016604	0.0728564	0.555231	-0.848839	-1.80105	DEG
Erich3	41.5	83.6	106.3	54.4	149.9	146.4	101.8	175.3	0.00213019	0.0835611	1.98959	0.992474	1.98959	DEG
Fbxo24	98	21.3	30.8	57.9	10.9	18.3	22.9	10.7	0.00201786	0.0817152	0.304935	-1.71343	-3.27939	DEG
Fgfr3	693	1118.2	643.5	1061.7	639.8	504.5	583.3	612.3	0.00247128	0.0903369	0.664953	-0.588675	-1.50387	DEG
Filip1l	55.8	57.6	90.7	83.3	106.4	130.7	159.3	125.6	0.00123559	0.0618782	1.81665	0.86128	1.81665	DEG
Gabra2	124.6	77.3	49.5	100.3	25	60.1	37.7	31.9	0.0028287	0.0959987	0.443453	-1.17315	-2.25503	DEG
Gad1	132.4	36.3	132	65.2	155.3	135.9	252.6	265.3	0.00310468	0.0998818	2.2186	1.14965	2.2186	DEG
Gda	48	4.7	27.5	16.9	28.2	54	178.1	96.6	0.00290839	0.0968408	3.71275	1.89249	3.71275	DEG
Gm15421	846.3	537.2	434.8	520.3	418.9	409.7	375.8	317.2	0.00304752	0.0988796	0.651549	-0.618054	-1.5348	DEG
Gm15772	5283.8	3426.2	2557.7	4238	2776.4	2485.8	2950.8	2039.5	0.0025792	0.0916075	0.661372	-0.596465	-1.51201	DEG
Gm1673	747.5	474.7	400.6	705.4	396.5	393.8	367.5	360	0.00259223	0.0916367	0.653288	-0.614208	-1.53072	DEG
Gm19439	125.9	116.7	60.5	155.8	14.1	47.9	72.6	25.3	0.00108475	0.0575875	0.350082	-1.51424	-2.85647	DEG
Gm20743	31.1	13.4	10.1	14.5	1.1	6.1	2.8	2.8	0.00273031	0.0943141	0.19018	-2.39456	-5.25818	DEG
Gm9895	14.3	15.8	24.7	8.5	1.1	3.5	2.8	1.9	0.000828885	0.0506226	0.147857	-2.75773	-6.7633	DEG
Gpx4	5969.9	3323	2698.5	4156.2	2623.2	2843.9	2796	2103	0.00206761	0.0822065	0.642181	-0.638947	-1.55719	DEG
H2-Q6	60.8	37.5	53.5	65.8	79.9	92.1	115.6	101.2	0.00296169	0.0971789	1.80346	0.850765	1.80346	DEG
Iqub	9.1	1.6	13.7	9.7	52.1	22.7	32	26.3	0.00170815	0.0741712	3.94552	1.98021	3.94552	DEG
Kcna10	231	243.7	392.3	326.1	530.1	280.6	587.1	647.9	0.00280748	0.0959987	1.71331	0.776789	1.71331	DEG
Klf12	202.5	283.9	278.7	161.9	275.9	350.3	445.7	511.9	0.00157069	0.0706527	1.70434	0.769217	1.70434	DEG
Lingo4	24.7	12.6	6.4	7.2	32.6	44.4	37.7	37.5	0.00189636	0.0791415	3.03838	1.6033	3.03838	DEG
Magoh	678.7	429.8	339.2	388.9	286.8	250.9	307.2	278.5	0.00114154	0.0591396	0.612627	-0.706919	-1.63231	DEG
Mdk	1305.6	866.6	685.6	863.6	542	677.9	720	501.6	0.00269585	0.0935393	0.65686	-0.606341	-1.52239	DEG
Mmp8	16.9	7.1	1.8	10.9	33.7	19.2	41.5	54.4	0.00106882	0.0571457	4.16141	2.05707	4.16141	DEG
Mrpl11	1278.3	875.3	656.3	937.3	718	563.7	654	488.5	0.00182474	0.0774434	0.647381	-0.627313	-1.54469	DEG
Mrpl12	2790.2	1838.9	1430.9	1978.5	1489.2	1274.7	1449.4	954.5	0.00149334	0.0690335	0.643127	-0.636823	-1.5549	DEG
Mrpl41	1662.4	917.1	749.8	937.3	748.4	580.3	704	630.1	0.00205772	0.0822065	0.624561	-0.679086	-1.60113	DEG
Myo1a	16.9	11	19.2	9.7	34.8	77.5	22.6	33.8	0.00296246	0.0971789	2.97602	1.57338	2.97602	DEG
Myoc	1094	928.9	706.7	698.1	380.2	591.6	683.2	511	0.00130415	0.0636155	0.632429	-0.661024	-1.5812	DEG
Ndufa5	2060.8	1164.7	861.6	1410.8	1002.6	894.8	841.5	692	0.00273074	0.0943141	0.624456	-0.679329	-1.60139	DEG
Pdlim2	1334.1	984.9	677.4	1089.5	513.8	641.3	848.1	533.5	0.00153469	0.0698704	0.62147	-0.686243	-1.60909	DEG
Polr2k	238.8	138.8	122.8	144.8	97.8	103.7	91.6	65.4	0.00247091	0.0903369	0.557734	-0.842351	-1.79297	DEG
Prrg1	116.8	258.6	229.2	260.9	80.4	111.5	142.3	136.9	0.00242065	0.089137	0.543787	-0.878887	-1.83896	DEG
Ptger1	223.6	277.6	361.6	264.2	506	445.2	369.5	413.4	0.000816199	0.0504633	1.53442	0.617691	1.53442	DEG
Rab37	617.7	369.8	331.8	323.7	181.4	321.5	223.3	176.3	0.00100544	0.0559357	0.550541	-0.861079	-1.8164	DEG
Rad9b	182.6	60.3	95.8	118	50.6	22.6	67.2	30.8	0.000839903	0.0508819	0.375403	-1.41349	-2.6638	DEG
Rftn1	214.1	282.3	241.1	320.1	78.2	149	175.3	177.2	0.00102096	0.0559357	0.54892	-0.865331	-1.82176	DEG
Rnf152	835.8	746.8	652.4	540	836.4	1474.1	929.8	1078	0.00110171	0.0580774	1.55673	0.63852	1.55673	DEG
Rpl27a	3938.7	2316.8	1906.6	3000.3	1891.1	1774	1980.9	1386.7	0.00101553	0.0559357	0.630295	-0.665901	-1.58656	DEG
Rpl36a	707.3	453.4	294.2	581	309.6	302.3	343	258.8	0.00195871	0.0806238	0.597208	-0.743695	-1.67446	DEG
Rpl38	1044.7	478.7	399.7	629.3	407.3	364.2	383.6	234.4	0.00161182	0.0718575	0.545072	-0.875482	-1.83462	DEG
Rpl39	1993.6	1024.3	739.7	1543.5	926	745	817.4	547.5	0.00211205	0.0834086	0.573022	-0.803337	-1.74513	DEG
Rpl41	11215.3	6682.2	4660.2	9095.1	5332.2	5093.6	5158.6	3694.2	0.00120844	0.0616986	0.609149	-0.715134	-1.64164	DEG
Rps13	817.2	532.1	415.3	531.6	393.1	289.9	416	317.1	0.00129067	0.063163	0.617326	-0.695896	-1.61989	DEG
Rps18	3813.2	2586.7	1773.7	2971.2	1943.7	1722.1	2137.8	1550.1	0.00261171	0.0916783	0.660065	-0.59932	-1.515	DEG
Rps3	13856.3	9248.2	6551.2	10865.8	7070.2	6936.4	7395.8	5572.2	0.00204947	0.0822065	0.665765	-0.586915	-1.50203	DEG
Rsph1	38.9	18.1	30.2	14.5	95.6	51.4	70.7	45	0.00135042	0.0652368	2.59021	1.37307	2.59021	DEG
Samd9l	255.7	447.9	335.5	215	368.2	611.7	594.6	530.7	0.00206238	0.0822065	1.67442	0.743664	1.67442	DEG
Serpinb1a	428.3	302	254.8	239.2	102.1	225.7	202.6	158.5	0.00239066	0.0884662	0.564152	-0.825845	-1.77257	DEG
Serpine1	7.8	10.3	20.2	8.5	21.7	38.3	45.2	49.7	0.000922036	0.0534242	3.28351	1.71524	3.28351	DEG
Sh3gl3	202.5	283.9	231.9	382.9	186.8	92.4	151.7	175.3	0.0014064	0.0672921	0.549864	-0.862854	-1.81863	DEG
Skor1	20.8	6.3	84.3	16.9	97.8	79.3	104.6	179.1	0.00198705	0.0809034	3.57783	1.83909	3.57783	DEG
Slc16a6	442.5	342	345.6	287.6	517.3	768.3	512.6	448.2	0.000993469	0.0554866	1.58645	0.665806	1.58645	DEG
Snrpg	220.6	157.7	113.7	216.2	129.3	86.3	79.2	81.6	0.00123509	0.0618782	0.531946	-0.910648	-1.87989	DEG
Spon2	447.7	231	161.3	258.5	83.6	116.8	205.4	100.3	0.00113532	0.059021	0.461992	-1.11406	-2.16454	DEG
St18	51.9	97.8	51.3	41.1	22.8	18.3	23.6	35.6	0.00215854	0.0841353	0.41171	-1.2803	-2.42889	DEG
Syt5	38.9	18.1	18.3	84.5	6.5	14.8	4.7	10.3	0.00115971	0.0598748	0.229991	-2.12035	-4.348	DEG
Tafa3	1.3	8.7	27.5	10.9	63	32.2	41.5	62.8	0.00112773	0.0589214	4.05753	2.0206	4.05753	DEG
Tceal9	3400.2	2477.6	1760.9	3113.8	2148.5	1815.8	1703.8	1391.4	0.00203494	0.0821852	0.656735	-0.606616	-1.52268	DEG
Tll1	74	56	105.4	62.8	123.8	174.3	146.1	115.3	0.00109938	0.0580774	1.87673	0.908222	1.87673	DEG
Tmem256	1116.1	566.2	420.7	847.9	393.2	487.1	463.7	324.4	0.00181765	0.0773836	0.56624	-0.820516	-1.76604	DEG
Tnfaip6	188.2	145.9	143	149.8	111.9	52.3	99.9	91.9	0.0023004	0.0871696	0.567328	-0.817744	-1.76265	DEG
Tnmd	35	64.7	65.1	43.5	91.2	88	121.6	100.3	0.00178539	0.0764207	1.906	0.930546	1.906	DEG
Tomm7	1441.8	913.1	692.1	1187.3	744.1	686.6	640.8	555.1	0.000886933	0.0524617	0.620882	-0.687609	-1.61061	DEG
Wnk2	1454.8	2395.6	3125.7	2125.8	3533.5	3398.9	3187.2	3617.3	0.00149326	0.0690335	1.50839	0.593013	1.50839	DEG
Wnt2b	366	792.5	557.3	363.6	794	827.7	895.3	912.3	0.00160011	0.0715476	1.6451	0.718174	1.6451	DEG
Zbed4	141.5	183.7	160.4	151	252	235.3	208.3	281.2	0.000823708	0.0505118	1.52839	0.612011	1.52839	DEG
Zfp648	20.8	10.3	9.2	18.1	27.2	53.1	36.8	38.4	0.00238154	0.0883828	2.7263	1.44694	2.7263	DEG
