## Extended data Fig. 5-1 for "Peripheral Auditory Nerve Impairment in a Mouse Model of Syndromic Autism"

### Sheet: Sheet1
Extended data Fig. 5-1 (Table) Mef2c RNAseq #2 - STAR aligned/DESeq2 processed					Aging AN rnaseq data: contains 245 of the 258 genes				23
Gene symbol	FDR step up (HT vs. WT)	Log2(Ratio) (HT vs. WT)	Fold change (HT vs. WT)	match	Gene Symbol	FDR step up (Old vs. Young)	Fold change (Old vs. Young)	SLR (jlb)	DEG call (<0.1)	Log2(Ratio) (HT vs. WT)	SLR (jlb)	agree dir
Dct	0.0834086	4.60594	24.3515	1	Dct	0.00516908	7.17041	2.84206	DEG	4.60594	2.84206	AGREE
Dnase1	0.0988796	3.97548	15.7304	2	Dnase1	0.000264038	3.25315	1.70184	DEG	3.97548	1.70184	AGREE
Gda	0.0968408	1.89249	3.71275	3	Gda	0.0644293	2.36289	1.24056	DEG	1.89249	1.24056	AGREE
Clcnka	0.0843458	1.82697	3.5479	4	Clcnka	2.32735e-05	4.03743	2.01344	DEG	1.82697	2.01344	AGREE
Serpine1	0.0534242	1.71524	3.28351	5	Serpine1	3.22402e-07	3.88238	1.95694	DEG	1.71524	1.95694	AGREE
Ccer2	0.0229863	1.4633	2.75738	6	Ccer2	0.0943495	1.82011	0.864026	DEG	1.4633	0.864026	AGREE
Sp140	0.0377321	1.2651	2.40343	7	Sp140	0.000362412	2.33426	1.22296	DEG	1.2651	1.22296	AGREE
Pole	0.00122312	1.25163	2.3811	8	Pole	0.0435115	1.58088	0.660731	DEG	1.25163	0.660731	AGREE
Ncf1	0.020752	1.05909	2.08362	9	Ncf1	0.000277012	1.75015	0.807478	DEG	1.05909	0.807478	AGREE
Entpd2	0.0505118	0.972609	1.96239	10	Entpd2	0.00740715	1.89321	0.920833	DEG	0.972609	0.920833	AGREE
Tnmd	0.0764207	0.930546	1.906	11	Tnmd	0.0131148	1.53215	0.615561	DEG	0.930546	0.615561	AGREE
Nr4a1	0.0125586	0.88289	1.84407	12	Nr4a1	2.56981e-06	2.58637	1.37093	DEG	0.88289	1.37093	AGREE
Omd	0.0374339	0.792343	1.73188	13	Omd	0.0130946	1.61425	0.690862	DEG	0.792343	0.690862	AGREE
Samd9l	0.0822065	0.743664	1.67442	14	Samd9l	0.0120729	1.85294	0.889817	DEG	0.743664	0.889817	AGREE
Fndc7	0.0372547	0.625447	1.54269	15	Fndc7	0.0328012	1.78553	0.836351	DEG	0.625447	0.836351	AGREE
Hepacam	8.94855e-05	-0.585619	-1.50068	16	Hepacam	0.0133712	-1.27306	-0.348306	DEG	-0.585619	-0.348306	AGREE
Gjb1	4.86045e-05	-0.637278	-1.55539	17	Gjb1	0.00677041	-1.32857	-0.409873	DEG	-0.637278	-0.409873	AGREE
Stmn1	0.00224236	-0.772453	-1.70817	18	Stmn1	0.0226477	-1.16377	-0.218811	DEG	-0.772453	-0.218811	AGREE
Trim59	0.0324393	-0.939544	-1.91792	19	Trim59	0.0893377	-1.34808	-0.430902	DEG	-0.939544	-0.430902	AGREE
Nipal4	0.0475694	-1.04199	-2.05907	20	Nipal4	0.0435387	-1.60439	-0.682027	DEG	-1.04199	-0.682027	AGREE
Gpr17	0.000213463	-1.26104	-2.39668	21	Gpr17	4.00235e-05	-2.57125	-1.36247	DEG	-1.26104	-1.36247	AGREE
Mog	5.3344e-08	-1.36913	-2.58315	22	Mog	0.0941256	-1.39186	-0.477012	DEG	-1.36913	-0.477012	AGREE
Rad54b	0.0208917	-2.04843	-4.13656	23	Rad54b	0.0272727	-2.57925	-1.36695	DEG	-2.04843	-1.36695	AGREE
