## Extended data Fig. 6-1 for "Peripheral Auditory Nerve Impairment in a Mouse Model of Syndromic Autism"

### Sheet: Sheet1
Extended data Fig. 6-1_Summarized Mef2c_Macrophage area and volume results and statistics
		Mean (WT)	Mean (Het)	Difference between means	t	df	p
Unpaired, two tailed t test with Welch's correction
	Area	3226	2095	-1131 ± 235.1	4.81	85.17	<0.0001	***
	Voulume	4647	2749	-1898 ± 363.8	5.217	78.57	<0.0001	***
	*p<0.05, **p<0.01, ***p<0.001
