## Extended data Fig. 6-4 for "Peripheral Auditory Nerve Impairment in a Mouse Model of Syndromic Autism"

### Sheet: LMER
Extended data_Fig. 6-4_(Table) Mef2c_Cx3cr1_Het_ABR threshold and suprathreshold analysis
ABR wave I threshold analysis
Sources	F	Df	Df.res	Pr(>F)
Genotype	1.5201	1	54.984	0.22285
Frequency	29.6365	8	112	<0.001	***
Interaction	2.182	8	112	0.03399	*
ABR wave I suprathreshold analysis (11.3 kHz)
Sources	F	Df	Df.res	Pr(>F)
Genotype	0.878	1	6	0.385
Sound Level	1226.75	1	217	<0.001	***
Interaction	1.028	1	217	0.312
