## Extended data Fig. 7-1 for "Peripheral Auditory Nerve Impairment in a Mouse Model of Syndromic Autism"

### Sheet: LMER
Extended data_Fig. 7-1_(Table) CM_LMER analysis
Sources	F	Df	Df.res	Pr(>|t|)
Sound Level	43.4679	1	51.073	<0.001	***
Genotype	2.8259	1	57.545	0.09818
Interaction	5.5545	1	52.082	0.02223	*
